# *AMBER* and *GOLD*: Polycistronic Genes for Betaxanthin Production in Plants

**DOI:** 10.64898/2026.01.14.699277

**Authors:** Nicholas Desnoyer, Lionel Hill, Mark Youles, Sophien Kamoun

**Affiliations:** The Sainsbury Laboratory, University of East Anglia; Norwich Research Park, Norwich, UK; John Innes Centre, Norwich Research Park, Norwich, UK

## Abstract

Genetically encoded pigments are powerful visual reporters and creative tools for biology, yet in plants the palette of pigment biosynthesis genes has remained largely limited to red betacyanins encoded by *RUBY*. Here we develop and characterize three new polycistronic constructs *AMBER_v1, AMBER_v2*, and *GOLD* that contain betalain biosynthesis enzymes to produce yellow, fluorescent betaxanthins in plant tissues. These tools expand the palette of publicly available pigmentation genes for use in plant research, education, and floral design.
