## Supplementary material for "*AMBER* and *GOLD*: Polycistronic Genes for Betaxanthin Production in Plants": HPLC-MS, CIELAB, Fluorescence Quantification: CIELAB quantification.xlsx

### Sheet: Sheet1
RUBY	L*	a*	b*		AMBER_V1	L*	a*	b*		AMBER_V2	L*	a*	b*		GOLD	L*	a*	b*		Petal	L*	a*	b*
ND09.1	87.82	8.48	1.96		ND10.1	86.24	-1.32	33.6		ND11.1	75.81	11.25	26.06		ND12.1	87.17	-2.72	66.3		control.1	95.02	-3.62	8.64
ND09.2	80.01	17.42	-2.1		ND10.2	83.51	1	27.52		ND11.2	74.96	8.83	33.58		ND12.2	83.42	-4.57	53.12		control.2	90.52	-3.01	9.64
ND09.3	70.13	20.72	-4.55		ND10.3	84.81	-0.5	16.71		ND11.3	75.98	12.62	20.62		ND12.3	85.83	-1.19	48.53		control.3	92.06	-3.7	6.29
ND09.4	74.93	25.48	-5.53		ND10.4	81.37	4.32	19.34		ND11.4	77.52	12.6	20.06		ND12.4	86.38	-4.93	49.28		control.4	94.43	-4.48	10.65
ND09.5	76.93	15	1.63		ND10.5	82.48	3.31	27.17		ND11.5	76.77	10.32	24.4		ND12.5	85.06	-2.88	64.93		control.5	87.95	-3.79	7.29
Average	77.964	17.42	-1.718		Average	83.682	1.362	24.868		Average	76.208	11.124	24.944		Average	85.572	-3.258	56.432		Average	91.996	-3.72	8.502
St Dev	6.57595	6.35676	3.44363		St Dev	1.91282	2.41535	6.81344		St Dev	0.975331	1.6079	5.44684		St Dev	1.42884	1.51871	8.57548		St Dev	2.89921	0.523689	1.75285
