## Supplementary material for "*AMBER* and *GOLD*: Polycistronic Genes for Betaxanthin Production in Plants": HPLC-MS, CIELAB, Fluorescence Quantification: Fluorescence quantification.xlsx

### Sheet: Sheet1
Petunia 1	Area	Mean	Min	Max
control	7860	3.246	2	6
ND09 (RUBY)	7860	6.39	3	10
ND10 (AMBER_V1)	7860	67.852	41	103
ND11 (AMBER_V2)	7860	93.122	63	115
ND12 (GOLD)	7860	234.27	155	255
Petunia 2	Area	Mean	Min	Max
control	7860	9.169	0	25
ND09 (RUBY)	7860	10.763	0	27
ND10 (AMBER_V1)	7860	59.513	27	96
ND11 (AMBER_V2)	7860	67.515	39	98
ND12 (GOLD)	7860	234.368	183	255
Petunia 3	Area	Mean	Min	Max
control	7860	5.81	4	9
ND09 (RUBY)	7860	8.899	7	12
ND10 (AMBER_V1)	7860	83.327	50	107
ND11 (AMBER_V2)	7860	116.221	84	145
ND12 (GOLD)	7860	233.793	198	255
Petunia 4	Area	Mean	Min	Max
control	7705	4.077	3	6
ND09 (RUBY)	7705	7.394	5	9
ND10 (AMBER_V1)	7705	99.254	63	129
ND11 (AMBER_V2)	7705	93.751	67	115
ND12 (GOLD)	7705	246.97	228	255
Petunia 5	Area	Mean	Min	Max
control	7860	4.034	3	5
ND09 (RUBY)	7860	10.187	7	16
ND10 (AMBER_V1)	7860	75.334	28	106
ND11 (AMBER_V2)	7860	76.423	60	127
ND12 (GOLD)	7860	235.984	193	255
Petunia 6	Area	Mean	Min	Max
control	7860	9.608	8	11
ND09 (RUBY)	7860	11.64	9	14
ND10 (AMBER_V1)	7860	93.039	61	135
ND11 (AMBER_V2)	7860	91.346	67	131
ND12 (GOLD)	7860	212.115	137	255
Petunia 7	Area	Mean	Min	Max
control	7860	5.426	3	10
ND09 (RUBY)	7860	7.078	5	10
ND10 (AMBER_V1)	7860	137.002	104	166
ND11 (AMBER_V2)	7860	86.024	61	103
ND12 (GOLD)	7860	194.787	127	252
Petunia 8	Area	Mean	Min	Max
control	7860	4.464	3	7
ND09 (RUBY)	7860	8.022	6	10
ND10 (AMBER_V1)	7860	64.214	38	102
ND11 (AMBER_V2)	7860	84.386	66	107
ND12 (GOLD)	7860	214.349	134	255
Petunia 9	Area	Mean	Min	Max
control	7860	5.937	5	9
ND09 (RUBY)	7860	11.194	8	15
ND10 (AMBER_V1)	7860	150.892	103	196
ND11 (AMBER_V2)	7860	63.665	48	83
ND12 (GOLD)	7860	231.746	125	255
Petunia 10	Area	Mean	Min	Max
control	7860	3.641	2	6
ND09 (RUBY)	7860	12.986	9	17
ND10 (AMBER_V1)	7860	94.088	37	156
ND11 (AMBER_V2)	7860	132.516	99	170
ND12 (GOLD)	7860	237.702	176	255
Total	Avg	St Dev
control	5.5412	2.11082
ND09 (RUBY)	9.4553	2.80674
ND10 (AMBER_V1)	92.4515	28.189
ND11 (AMBER_V2)	90.4969	16.7809
ND12 (GOLD)	227.608	35.2332		41.0757
C
R
A1
A2
G
